# Prediction and annotation of alternative transcription starts and promoter shift in the chicken genome

**DOI:** 10.1101/2024.12.04.626748

**Authors:** Valentina A Grushina, Ivan S Yevshin, Oleg A Gusev, Fedor A Kolpakov, Sergey S Pintus

## Abstract

The promoter shift is a long known phenomenon which implies changes in the coordinates of a transcription start site (TSS). Analysis of CAGE experiments allows one to assess the impact and statistical significance of the shift. The promoter shift can be associated not only with the change of stages in early development or tissue differentiation, but also with the environmental influence on the cells. Differential promoter usage suggests non-constitutive expression activity of the regulated gene, which, in turn, suggests the usage of few sharp promoters. On the other hand, the housekeeping genes are assumed to demonstrate stable levels of expression while using multiple broad promoters. Additionally, the housekeeping genes are assumed to be normally expressed in most of the tissues. Our results show that many ubiquitously expressed genes use single sharp promoters and are subject to the significant promoter shift, which implies an additional level of complexity to the problem of definition of a housekeeping gene.

The reaction of genes in cells and tissues to external stimuli is often studied in the context of differential gene expression. Our study employs a different approach of differential promoter usage, which takes the genes whose promoters undergo significant promoter shifting as the signatures of tissue response and phenotypic effect. Our results suggest that the difference in growth rate of chickens is controlled by the rate of metabolism of nutrients via the differential usage of promoters of the relevant genes.
