## Supplementary Table 4 - PANTHER GO Slim Enrichment Slow vs Fast Growing - Robust Set for "Prediction and annotation of alternative transcription starts and promoter shift in the chicken genome"

### Sheet: Sheet1
Analysis Type:	PANTHER Overrepresentation Test (Released 20240807)
Annotation Version and Release Date:	PANTHER version 19.0 Released 2024-06-20
Analyzed List:	Client Text Box Input (Gallus gallus)
Reference List:	Gallus gallus (all genes in database)
Test Type:	FISHER
Correction:	FDR
PANTHER GO-Slim Biological Process	Gallus gallus - REFLIST (18366)	Client Text Box Input (36)	Client Text Box Input (expected)	Client Text Box Input (over/under)	Client Text Box Input (fold Enrichment)	Client Text Box Input (raw P-value)	Client Text Box Input (FDR)
protein activation cascade (GO:0072376)	6	4	0.01	+	> 100	1.86e-10	3.91e-07
negative regulation of blood coagulation (GO:0030195)	5	3	0.01	+	> 100	6.9e-08	1.61e-05
platelet aggregation (GO:0070527)	7	4	0.01	+	> 100	4.33e-10	4.56e-07
negative regulation of coagulation (GO:0050819)	6	3	0.01	+	> 100	1.38e-07	2.9e-05
platelet activation (GO:0030168)	8	4	0.02	+	> 100	8.65e-10	6.07e-07
homotypic cell-cell adhesion (GO:0034109)	10	4	0.02	+	> 100	2.59e-09	1.36e-06
regulation of response to wounding (GO:1903034)	8	3	0.02	+	> 100	3.85e-07	6.75e-05
regulation of wound healing (GO:0061041)	8	3	0.02	+	> 100	3.85e-07	6.23e-05
oligodendrocyte differentiation (GO:0048709)	6	2	0.01	+	> 100	5.58e-05	0.0051
mitochondrial electron transport, ubiquinol to cytochrome c (GO:0006122)	6	2	0.01	+	> 100	5.58e-05	0.00489
regulation of coagulation (GO:0050818)	9	3	0.02	+	> 100	5.76e-07	8.09e-05
hemostasis (GO:0007599)	14	4	0.03	+	> 100	1.23e-08	5.17e-06
blood coagulation (GO:0007596)	14	4	0.03	+	> 100	1.23e-08	4.3e-06
coagulation (GO:0050817)	14	4	0.03	+	> 100	1.23e-08	3.69e-06
IMP biosynthetic process (GO:0006188)	9	2	0.02	+	> 100	0.000133	0.00825
regulation of body fluid levels (GO:0050878)	20	4	0.04	+	> 100	5.89e-08	1.55e-05
positive regulation of cell-cell adhesion (GO:0022409)	17	3	0.03	+	90.03	4.62e-06	0.000571
IMP metabolic process (GO:0046040)	12	2	0.02	+	85.03	0.000244	0.0125
wound healing (GO:0042060)	27	4	0.05	+	75.58	2.11e-07	4.04e-05
myelination (GO:0042552)	14	2	0.03	+	72.88	0.000335	0.015
oxidative phosphorylation (GO:0006119)	25	3	0.05	+	61.22	1.54e-05	0.00181
negative regulation of response to external stimulus (GO:0032102)	25	3	0.05	+	61.22	1.54e-05	0.00171
response to wounding (GO:0009611)	34	4	0.07	+	60.02	5.53e-07	8.31e-05
purine ribonucleoside monophosphate metabolic process (GO:0009167)	18	2	0.04	+	56.69	0.00056	0.0223
purine nucleoside monophosphate metabolic process (GO:0009126)	18	2	0.04	+	56.69	0.00056	0.0218
cell activation (GO:0001775)	36	4	0.07	+	56.69	7e-07	9.21e-05
aerobic electron transport chain (GO:0019646)	18	2	0.04	+	56.69	0.00056	0.0214
glial cell differentiation (GO:0010001)	18	2	0.04	+	56.69	0.00056	0.0211
regulation of cell-cell adhesion (GO:0022407)	30	3	0.06	+	51.02	2.71e-05	0.00285
ribonucleoside monophosphate metabolic process (GO:0009161)	20	2	0.04	+	51.02	0.000694	0.0252
gliogenesis (GO:0042063)	20	2	0.04	+	51.02	0.000694	0.0248
mitochondrial ATP synthesis coupled electron transport (GO:0042775)	21	2	0.04	+	48.59	0.000766	0.026
positive regulation of cell adhesion (GO:0045785)	33	3	0.06	+	46.38	3.62e-05	0.00363
nucleoside monophosphate metabolic process (GO:0009123)	22	2	0.04	+	46.38	0.000842	0.0273
ATP synthesis coupled electron transport (GO:0042773)	22	2	0.04	+	46.38	0.000842	0.0269
negative regulation of canonical Wnt signaling pathway (GO:0090090)	27	2	0.05	+	37.79	0.00127	0.0388
negative regulation of multicellular organismal process (GO:0051241)	45	3	0.09	+	34.01	9.27e-05	0.00697
carbohydrate biosynthetic process (GO:0016051)	30	2	0.06	+	34.01	0.00157	0.0459
respiratory electron transport chain (GO:0022904)	31	2	0.06	+	32.91	0.00168	0.0483
aerobic respiration (GO:0009060)	54	3	0.11	+	28.34	0.00016	0.00963
purine ribonucleotide biosynthetic process (GO:0009152)	60	3	0.12	+	25.51	0.000219	0.0121
cellular respiration (GO:0045333)	60	3	0.12	+	25.51	0.000219	0.0118
regulation of cell adhesion (GO:0030155)	61	3	0.12	+	25.09	0.00023	0.0121
energy derivation by oxidation of organic compounds (GO:0015980)	66	3	0.13	+	23.19	0.000291	0.0146
ribonucleotide biosynthetic process (GO:0009260)	66	3	0.13	+	23.19	0.000291	0.0142
regulation of response to external stimulus (GO:0032101)	68	3	0.13	+	22.51	0.000318	0.0145
ribose phosphate biosynthetic process (GO:0046390)	70	3	0.14	+	21.86	0.000346	0.0152
purine nucleotide biosynthetic process (GO:0006164)	79	3	0.15	+	19.37	0.000494	0.0204
generation of precursor metabolites and energy (GO:0006091)	107	4	0.21	+	19.07	5.56e-05	0.00532
purine-containing compound biosynthetic process (GO:0072522)	85	3	0.17	+	18.01	0.000612	0.0226
purine ribonucleotide metabolic process (GO:0009150)	117	4	0.23	+	17.44	7.87e-05	0.00637
regulation of response to stress (GO:0080134)	91	3	0.18	+	16.82	0.000746	0.0262
nucleotide biosynthetic process (GO:0009165)	93	3	0.18	+	16.46	0.000795	0.0266
ribonucleotide metabolic process (GO:0009259)	125	4	0.25	+	16.33	0.000102	0.00739
nucleoside phosphate biosynthetic process (GO:1901293)	95	3	0.19	+	16.11	0.000846	0.0266
ribose phosphate metabolic process (GO:0019693)	134	4	0.26	+	15.23	0.000133	0.00849
carbohydrate metabolic process (GO:0005975)	111	3	0.22	+	13.79	0.00133	0.0393
purine nucleotide metabolic process (GO:0006163)	150	4	0.29	+	13.6	0.000205	0.012
purine-containing compound metabolic process (GO:0072521)	166	4	0.33	+	12.29	0.000303	0.0145
nucleotide metabolic process (GO:0009117)	168	4	0.33	+	12.15	0.000317	0.0148
negative regulation of response to stimulus (GO:0048585)	225	5	0.44	+	11.34	7.3e-05	0.00615
nucleoside phosphate metabolic process (GO:0006753)	181	4	0.35	+	11.27	0.00042	0.018
cell-cell adhesion (GO:0098609)	189	4	0.37	+	10.8	0.000495	0.02
heterocycle biosynthetic process (GO:0018130)	251	5	0.49	+	10.16	0.000122	0.00804
protein maturation (GO:0051604)	212	4	0.42	+	9.63	0.000761	0.0263
nucleobase-containing small molecule metabolic process (GO:0055086)	217	4	0.43	+	9.4	0.00083	0.0273
organic cyclic compound biosynthetic process (GO:1901362)	281	5	0.55	+	9.08	0.000207	0.0118
carbohydrate derivative metabolic process (GO:1901135)	422	5	0.83	+	6.04	0.00131	0.0394
small molecule metabolic process (GO:0044281)	586	6	1.15	+	5.22	0.000886	0.0274
cellular biosynthetic process (GO:0044249)	1500	11	2.94	+	3.74	9.2e-05	0.00717
organic substance biosynthetic process (GO:1901576)	1540	11	3.02	+	3.64	0.000117	0.00818
biosynthetic process (GO:0009058)	1547	11	3.03	+	3.63	0.000121	0.00825
cellular metabolic process (GO:0044237)	2789	14	5.47	+	2.56	0.000464	0.0195
