## Supplementary Table 6 - KEGG Pathways Enrichment in Promoter Shifted Genes (Slow vs Fast Growing - Permissive Set) for "Prediction and annotation of alternative transcription starts and promoter shift in the chicken genome"

### Sheet: KEGG Pathways
Pathway	Brain	Breast	Heart	Kidney	Leg	Liver
Ribosome	YES	YES	YES	YES	YES	YES
Oxidative phosphorylation	YES	YES	YES	YES	YES	YES
Cardiac muscle contration	YES	YES	YES	NO	YES	NO
Carbon metabolism	YES	YES	YES	YES	YES	YES
Lysosome	YES	NO	NO	NO	NO	NO
Endocytosis	YES	NO	NO	NO	NO	NO
Cytrate cycle (TCA cycle)	YES	YES	YES	NO	YES	NO
Fatty acid metabolism	YES	NO	NO	NO	NO	NO
Cytoskeleton in muscle cells	NO	YES	YES	NO	YES	NO
Proteasome	NO	YES	YES	NO	YES	NO
Autophagy - animal	NO	YES	NO	NO	NO	NO
Focal adhesion	NO	NO	YES	NO	NO	YES
Peroxisome	NO	NO	NO	YES	NO	NO
Fatty acid degradation	NO	NO	NO	YES	NO	NO
Biosynthesis of aminoacids	NO	NO	NO	YES	NO	YES
PPAR signalling pathway	NO	NO	NO	YES	NO	YES
Valine, leucine and isoleucine degradation	NO	NO	NO	YES	NO	NO
Glycine, serine and threonine metabolism	NO	NO	NO	NO	NO	YES
Glyoxalate and carboxylate metabolism	NO	NO	NO	NO	NO	YES
Glutathione metabolism	NO	NO	NO	NO	NO	YES

### Sheet: Brain Fast VS Slow
category	subcategory	ID	Description	GeneRatio	BgRatio	pvalue	p.adjust
Genetic Information Processing	Translation	gga03010	Ribosome	80/1521	124/5627	1.23353e-18	2.02299e-16
Metabolism	Energy metabolism	gga00190	Oxidative phosphorylation	71/1521	115/5627	3.51135e-15	2.87931e-13
Organismal Systems	Circulatory system	gga04260	Cardiac muscle contraction	38/1521	69/5627	6.95198e-07	3.80042e-05
Metabolism	Global and overview maps	gga01200	Carbon metabolism	48/1521	98/5627	2.46741e-06	0.000101164
Cellular Processes	Transport and catabolism	gga04142	Lysosome	53/1521	122/5627	5.79675e-05	0.00180118
Cellular Processes	Transport and catabolism	gga04144	Endocytosis	90/1521	234/5627	6.58968e-05	0.00180118
Metabolism	Carbohydrate metabolism	gga00020	Citrate cycle (TCA cycle)	17/1521	27/5627	9.49993e-05	0.0022257
Metabolism	Global and overview maps	gga01212	Fatty acid metabolism	26/1521	53/5627	0.000486012	0.00996324
Organismal Systems	Circulatory system	gga04261	Adrenergic signaling in cardiomyocytes	52/1521	131/5627	0.000977114	0.0178052
Metabolism	Lipid metabolism	gga01040	Biosynthesis of unsaturated fatty acids	16/1521	30/5627	0.00196767	0.0322698
Human Diseases	Infectious disease: bacterial	gga05132	Salmonella infection	82/1521	233/5627	0.00317553	0.0473442
Cellular Processes	Cell growth and death	gga04216	Ferroptosis	17/1521	34/5627	0.00352482	0.0481725

### Sheet: Breast Fast VS Slow
category	subcategory	ID	Description	GeneRatio	BgRatio	pvalue	p.adjust
Genetic Information Processing	Translation	gga03010	Ribosome	61/795	124/5627	4.23748e-21	6.5681e-19
Metabolism	Energy metabolism	gga00190	Oxidative phosphorylation	51/795	115/5627	1.99741e-15	1.548e-13
NA	NA	gga04820	Cytoskeleton in muscle cells	70/795	212/5627	8.27932e-13	4.27765e-11
Organismal Systems	Circulatory system	gga04260	Cardiac muscle contraction	27/795	69/5627	2.2393e-07	8.67729e-06
Metabolism	Global and overview maps	gga01200	Carbon metabolism	33/795	98/5627	6.54889e-07	2.03016e-05
Genetic Information Processing	Folding, sorting and degradation	gga03050	Proteasome	17/795	36/5627	1.84938e-06	4.77756e-05
Metabolism	Carbohydrate metabolism	gga00020	Citrate cycle (TCA cycle)	14/795	27/5627	3.78416e-06	8.37922e-05
Cellular Processes	Transport and catabolism	gga04140	Autophagy - animal	40/795	154/5627	6.07314e-05	0.00117667
Cellular Processes	Transport and catabolism	gga04137	Mitophagy - animal	25/795	90/5627	0.000490078	0.00844023
Environmental Information Processing	Signal transduction	gga04150	mTOR signaling pathway	34/795	144/5627	0.00137924	0.0213782
Metabolism	Carbohydrate metabolism	gga00030	Pentose phosphate pathway	10/795	26/5627	0.00186081	0.0262204
Organismal Systems	Endocrine system	gga04910	Insulin signaling pathway	29/795	122/5627	0.00271562	0.0350768
Organismal Systems	Circulatory system	gga04261	Adrenergic signaling in cardiomyocytes	30/795	131/5627	0.00419573	0.0444752
Cellular Processes	Cell growth and death	gga04218	Cellular senescence	33/795	148/5627	0.00429603	0.0444752
Metabolism	Carbohydrate metabolism	gga00010	Glycolysis / Gluconeogenesis	15/795	52/5627	0.00430405	0.0444752
Metabolism	Carbohydrate metabolism	gga00620	Pyruvate metabolism	12/795	38/5627	0.00462014	0.0447576

### Sheet: Heart Fast VS Slow
category	subcategory	ID	Description	GeneRatio	BgRatio	pvalue	p.adjust
Genetic Information Processing	Translation	gga03010	Ribosome	71/1098	124/5627	5.87775e-21	9.46319e-19
Metabolism	Energy metabolism	gga00190	Oxidative phosphorylation	62/1098	115/5627	1.11818e-16	9.00131e-15
NA	NA	gga04820	Cytoskeleton in muscle cells	78/1098	212/5627	1.64575e-09	8.83221e-08
Organismal Systems	Circulatory system	gga04260	Cardiac muscle contraction	35/1098	69/5627	5.04441e-09	2.03038e-07
Metabolism	Global and overview maps	gga01200	Carbon metabolism	42/1098	98/5627	8.33866e-08	2.68505e-06
Metabolism	Carbohydrate metabolism	gga00020	Citrate cycle (TCA cycle)	15/1098	27/5627	3.35928e-05	0.000901406
Cellular Processes	Cellular community - eukaryotes	gga04510	Focal adhesion	60/1098	192/5627	5.47195e-05	0.00125855
Genetic Information Processing	Folding, sorting and degradation	gga03050	Proteasome	17/1098	36/5627	0.000151	0.00303888
Metabolism	Carbohydrate metabolism	gga00640	Propanoate metabolism	14/1098	30/5627	0.000672627	0.0120326
Metabolism	Amino acid metabolism	gga00280	Valine, leucine and isoleucine degradation	18/1098	44/5627	0.000857831	0.0138111
Organismal Systems	Circulatory system	gga04261	Adrenergic signaling in cardiomyocytes	40/1098	131/5627	0.00153092	0.0224071
Metabolism	Carbohydrate metabolism	gga00030	Pentose phosphate pathway	12/1098	26/5627	0.00183214	0.0245812
Metabolism	Carbohydrate metabolism	gga00630	Glyoxylate and dicarboxylate metabolism	13/1098	31/5627	0.00341891	0.0423419

### Sheet: Kidney Fast VS Slow
category	subcategory	ID	Description	GeneRatio	BgRatio	pvalue	p.adjust
Genetic Information Processing	Translation	gga03010	Ribosome	76/1061	124/5627	5.48703e-26	8.94385e-24
Metabolism	Energy metabolism	gga00190	Oxidative phosphorylation	47/1061	115/5627	2.75805e-08	1.62173e-06
Metabolism	Global and overview maps	gga01200	Carbon metabolism	42/1061	98/5627	2.98479e-08	1.62173e-06
Cellular Processes	Transport and catabolism	gga04146	Peroxisome	32/1061	80/5627	7.96574e-06	0.000264262
Metabolism	Lipid metabolism	gga00071	Fatty acid degradation	18/1061	34/5627	8.1062e-06	0.000264262
Metabolism	Global and overview maps	gga01230	Biosynthesis of amino acids	25/1061	59/5627	2.43621e-05	0.000661838
Organismal Systems	Endocrine system	gga03320	PPAR signaling pathway	26/1061	63/5627	2.94123e-05	0.000684887
Metabolism	Amino acid metabolism	gga00280	Valine, leucine and isoleucine degradation	19/1061	44/5627	0.000169527	0.00327287
Organismal Systems	Circulatory system	gga04260	Cardiac muscle contraction	26/1061	69/5627	0.00018071	0.00327287
Metabolism	Amino acid metabolism	gga00270	Cysteine and methionine metabolism	18/1061	45/5627	0.000770205	0.0125543
Cellular Processes	Transport and catabolism	gga04144	Endocytosis	63/1061	234/5627	0.00127238	0.0188544
Metabolism	Carbohydrate metabolism	gga00650	Butanoate metabolism	11/1061	23/5627	0.00148307	0.0201451
Metabolism	Carbohydrate metabolism	gga00640	Propanoate metabolism	13/1061	30/5627	0.00174033	0.0218211
Metabolism	Carbohydrate metabolism	gga00020	Citrate cycle (TCA cycle)	12/1061	27/5627	0.00200442	0.0232989
Metabolism	Metabolism of other amino acids	gga00480	Glutathione metabolism	18/1061	49/5627	0.00242625	0.0232989
Metabolism	Amino acid metabolism	gga00260	Glycine, serine and threonine metabolism	15/1061	38/5627	0.00243584	0.0232989
Metabolism	Carbohydrate metabolism	gga00630	Glyoxylate and dicarboxylate metabolism	13/1061	31/5627	0.00248794	0.0232989
Metabolism	Global and overview maps	gga01212	Fatty acid metabolism	19/1061	53/5627	0.00257289	0.0232989
Metabolism	Carbohydrate metabolism	gga00053	Ascorbate and aldarate metabolism	8/1061	15/5627	0.00283988	0.0243632
Metabolism	Carbohydrate metabolism	gga00030	Pentose phosphate pathway	11/1061	26/5627	0.00488215	0.0378947
Metabolism	Global and overview maps	gga01210	2-Oxocarboxylic acid metabolism	11/1061	26/5627	0.00488215	0.0378947
Cellular Processes	Cell growth and death	gga04216	Ferroptosis	13/1061	34/5627	0.00641448	0.0475255
Metabolism	Carbohydrate metabolism	gga00620	Pyruvate metabolism	14/1061	38/5627	0.00694853	0.0492439
Metabolism	Amino acid metabolism	gga00330	Arginine and proline metabolism	15/1061	42/5627	0.00734773	0.0499034

### Sheet: Leg Fast VS Slow
category	subcategory	ID	Description	GeneRatio	BgRatio	pvalue	p.adjust
Genetic Information Processing	Translation	gga03010	Ribosome	66/941	124/5627	5.03879e-21	8.01167e-19
Metabolism	Energy metabolism	gga00190	Oxidative phosphorylation	55/941	115/5627	5.01639e-15	3.98803e-13
NA	NA	gga04820	Cytoskeleton in muscle cells	81/941	212/5627	1.68725e-14	8.9424e-13
Genetic Information Processing	Folding, sorting and degradation	gga03050	Proteasome	20/941	36/5627	1.19419e-07	4.74692e-06
Organismal Systems	Circulatory system	gga04260	Cardiac muscle contraction	29/941	69/5627	5.26071e-07	1.67291e-05
Metabolism	Global and overview maps	gga01200	Carbon metabolism	34/941	98/5627	1.03233e-05	0.000273567
Metabolism	Carbohydrate metabolism	gga00020	Citrate cycle (TCA cycle)	14/941	27/5627	2.83643e-05	0.000644275
Cellular Processes	Cellular community - eukaryotes	gga04510	Focal adhesion	53/941	192/5627	8.00723e-05	0.00159144
Metabolism	Carbohydrate metabolism	gga00620	Pyruvate metabolism	15/941	38/5627	0.000681275	0.0120359
Cellular Processes	Transport and catabolism	gga04137	Mitophagy - animal	27/941	90/5627	0.00117277	0.0185643
Metabolism	Carbohydrate metabolism	gga00010	Glycolysis / Gluconeogenesis	18/941	52/5627	0.00128432	0.0185643
Metabolism	Carbohydrate metabolism	gga00030	Pentose phosphate pathway	11/941	26/5627	0.00182258	0.0241492

### Sheet: Liver Fast VS Slow
category	subcategory	ID	Description	GeneRatio	BgRatio	pvalue	p.adjust
Genetic Information Processing	Translation	gga03010	Ribosome	56/1039	124/5627	4.65096e-12	7.53456e-10
Metabolism	Global and overview maps	gga01200	Carbon metabolism	46/1039	98/5627	7.78647e-11	6.30704e-09
Metabolism	Energy metabolism	gga00190	Oxidative phosphorylation	45/1039	115/5627	1.32574e-07	7.15901e-06
Metabolism	Global and overview maps	gga01230	Biosynthesis of amino acids	27/1039	59/5627	1.26085e-06	5.10646e-05
Metabolism	Amino acid metabolism	gga00260	Glycine, serine and threonine metabolism	20/1039	38/5627	2.02709e-06	6.56777e-05
Organismal Systems	Endocrine system	gga03320	PPAR signaling pathway	26/1039	63/5627	2.00379e-05	0.000541023
Metabolism	Carbohydrate metabolism	gga00630	Glyoxylate and dicarboxylate metabolism	16/1039	31/5627	3.00408e-05	0.00069523
Metabolism	Metabolism of other amino acids	gga00480	Glutathione metabolism	21/1039	49/5627	6.44976e-05	0.00130608
Metabolism	Carbohydrate metabolism	gga00020	Citrate cycle (TCA cycle)	14/1039	27/5627	8.92714e-05	0.00160689
Metabolism	Carbohydrate metabolism	gga00620	Pyruvate metabolism	17/1039	38/5627	0.000169456	0.00274518
Metabolism	Metabolism of other amino acids	gga00430	Taurine and hypotaurine metabolism	9/1039	14/5627	0.00019781	0.00291321
Metabolism	Carbohydrate metabolism	gga00030	Pentose phosphate pathway	13/1039	26/5627	0.000256799	0.00346679
Metabolism	Lipid metabolism	gga01040	Biosynthesis of unsaturated fatty acids	14/1039	30/5627	0.000372388	0.00464053
Metabolism	Lipid metabolism	gga00071	Fatty acid degradation	15/1039	34/5627	0.00049111	0.00530399
Cellular Processes	Cell growth and death	gga04216	Ferroptosis	15/1039	34/5627	0.00049111	0.00530399
Metabolism	Carbohydrate metabolism	gga00010	Glycolysis / Gluconeogenesis	20/1039	52/5627	0.000548477	0.00555333
Metabolism	Global and overview maps	gga01212	Fatty acid metabolism	20/1039	53/5627	0.000730759	0.00671994
Cellular Processes	Transport and catabolism	gga04146	Peroxisome	27/1039	80/5627	0.00074666	0.00671994
Metabolism	Carbohydrate metabolism	gga00650	Butanoate metabolism	11/1039	23/5627	0.00123782	0.0101949
Genetic Information Processing	Folding, sorting and degradation	gga04141	Protein processing in endoplasmic reticulum	44/1039	154/5627	0.00125863	0.0101949
Metabolism	Amino acid metabolism	gga00280	Valine, leucine and isoleucine degradation	17/1039	44/5627	0.00132694	0.0102364
Metabolism	Amino acid metabolism	gga00270	Cysteine and methionine metabolism	17/1039	45/5627	0.0017725	0.013052
Metabolism	Lipid metabolism	gga00120	Primary bile acid biosynthesis	8/1039	15/5627	0.00246996	0.0173971
Metabolism	Carbohydrate metabolism	gga00640	Propanoate metabolism	12/1039	30/5627	0.00480191	0.0324129
